# Priority effects drive fungal and nematode emergence from insect larvae

**DOI:** 10.1101/2025.11.14.688296

**Authors:** Amaury Payelleville, Magdalena Warren, Chloe Golde, Devyn Sasai, Benny Pan, Patrick Cleary, Arizbel Gomez, Rubina Shrestha, Jean-Claude Ogier, Sophie Gaudriault, Christine Jacobs-Wagner, Tadashi Fukami

## Abstract

Priority effects, in which species arrival history influences community assembly, are increasingly recognized to affect host–parasite systems. However, priority effects across disparate groups of parasitic organisms are poorly understood despite the wide range of taxonomic groups involved. In California oak woodland, we investigated how priority effects between two insect-parasitic fungi (*Metarhizium* and *Beauveria*) influenced emergence of nematodes from insect larvae. Field and laboratory results indicated that both fungi were common, but priority effects prevented them from co-emerging from the same larva. *Metarhizium*- and *Beauveria*-infected insects did not differ in the species composition of emerging nematodes, but larvae without fungal emergence had distinct nematode communities, with *Oscheius* almost always emerging without fungi. Experiments indicated that none of the commonly found nematodes (*Acrobeloides, Mesorhabditis*, *Oscheius*, and *Rhabditis*) were entomopathogenic, but that *Oscheius* could exclude *Beauveria* if arrived early. This time-dependent exclusion was likely caused by an *Ochrobactrum* bacterium that *Oscheius* nematodes carried. Together, these findings suggest that fungi enter insects as primary arrivers, while nematodes come as secondary arrivers to exploit fungus-killed insects, with priority effects influencing both groups. We suggest that this system is a promising natural microcosm for understanding priority effects across disparate groups in host–parasite systems.
