## Supplementary table 1 for "Priority effects drive fungal and nematode emergence from insect larvae"

### Sheet: Feuil1
FUNGI
Name	Sequence	Tm50	Use	Related publications
EPF-ITS1-F	CTTGGTCATTTAGAGGAAGTAA	56	Amplification of ITS region for broad spectrum of fungi	Gardes & Bruns (1993), Toju et al., 2012
EPF-ITS4-R	TCCTCCGCTTATTGATATGC	56	Amplification of ITS region for broad spectrum of fungi	Toju et al., 2012
Name	Sequence	Tm50	Use	Related publications
MB_ITS_APJC_F	TCGTCGGCAGCGTCAGATGTGTATAAGAGACAGGGACTGAGCTGTTTCGAGA	84	Amplification of ITS region and barcode for amplicon sequencing of EPN emergence	Adapted by Ogier JC and Amaury P from Stock et al., 2001
MB_ITS_APJC_R	GTCTCGTGGGCTCGGAGATGTGTATAAGAGACAGTACTGATATGCTTAAGTTCAGCG	84	Amplification of ITS region and barcode for amplicon sequencing of EPN emergence	Adapted by Ogier JC and Amaury P from Stock et al., 2001
