## Supplementary table 2 for "Priority effects drive fungal and nematode emergence from insect larvae"

### Sheet: Feuil1
Sample_ID	Plate_Location	Index	Forward barcode	Reverse Barcode	Sample_type
232b050323	A1	Larva---Index-4	ATAAGCGG	GGCCATAT	ENP
L2170323c	B1	Larva---Index-4	GTTGCTTC	TTCGATGG	ENP
L2b170323d	C1	Larva---Index-4	AGGTACGA	GTGTCACA	ENP
L2b170323b	D1	Larva---Index-4	TCTCTCTC	ACGTGATC	ENP
L2c040423C	E1	Larva---Index-4	TGTCGACA	AGAGCAGT	ENP
L1130323B	F1	Larva---Index-4	TGCTGTAG	CTCTAGAG	ENP
L1b130323G	G1	Larva---Index-4	AGAGACAC	AACCGGTT	ENP
GSeW2L2011123B	H1	Larva---Index-4	GCATCCTT	TGGTCAAC	ENP
231b070323	A2	Larva---Index-4	ATAAGCGG	GTACGATC	ENP
L2100423d	B2	Larva---Index-4	GTTGCTTC	AGTGGTGA	ENP
L2b170323c	C2	Larva---Index-4	AGGTACGA	GTGTTCTC	ENP
L2b150323d	D2	Larva---Index-4	TCTCTCTC	TGAGGACA	ENP
L2c040423B	E2	Larva---Index-4	TGTCGACA	CACTTCTG	ENP
L1130323A	F2	Larva---Index-4	TGCTGTAG	ATGGCCTA	ENP
L1b280323D	G2	Larva---Index-4	AGAGACAC	AGTCTGTG	ENP
GSeW2L2281123H	H2	Larva---Index-4	GCATCCTT	AACCTTCC	ENP
231a070323	A3	Larva---Index-4	ATAAGCGG	ACCTGTTC	ENP
L2100423c	B3	Larva---Index-4	GTTGCTTC	CAGACTCA	ENP
L2b200323a	C3	Larva---Index-4	AGGTACGA	AGTGTCTG	ENP
L2b150323c	D3	Larva---Index-4	TCTCTCTC	CTTGGTAG	ENP
T1170323A	E3	Larva---Index-4	TGTCGACA	TATAGCGC	ENP
L1100423C	F3	Larva---Index-4	TGCTGTAG	GTAGAGGT	ENP
L1b280323A	G3	Larva---Index-4	AGAGACAC	CAGTCTCT	ENP
GSeW2L2011223A	H3	Larva---Index-4	GCATCCTT	ATCGGCAT	ENP
222a070323	A4	Larva---Index-4	ATAAGCGG	GTCACAGT	ENP
L2100423b	B4	Larva---Index-4	GTTGCTTC	CTGACAGT	ENP
L2b130323c	C4	Larva---Index-4	AGGTACGA	CTCTACAC	ENP
L2b150323b	D4	Larva---Index-4	TCTCTCTC	CAGTGACT	ENP
T1130323B	E4	Larva---Index-4	TGTCGACA	CTGTGTCT	ENP
L1070423	F4	Larva---Index-4	TGCTGTAG	TGGTACCA	ENP
GSeW1L1141123M	G4	Larva---Index-4	AGAGACAC	TCCTTGCA	ENP
GSeW1L1141123L	H4	Larva---Index-4	GCATCCTT	GCATCGAT	ENP
L2170323b	A5	Larva---Index-4	ATAAGCGG	ATATGGCC	ENP
L2100423a	B5	Larva---Index-4	GTTGCTTC	GTACGTTG	ENP
F-ND0J100623	C5	Larva---Index-4	AGGTACGA	AGGTGTTC	ENP
L2b150323A	D5	Larva---Index-4	TCTCTCTC	TGTCACTC	ENP
T1130323A	E5	Larva---Index-4	TGTCGACA	CTTGTCCA	ENP
L1100423E	F5	Larva---Index-4	TGCTGTAG	CAAGGAAC	ENP
GSeW1L1141123K	G5	Larva---Index-4	AGAGACAC	GTAGGATG	ENP
GSeW2L2281123A	H5	Larva---Index-4	GCATCCTT	TTCGCCAT	ENP
L2170323a	A6	Larva---Index-4	ATAAGCGG	TAGGCGTT	ENP
L2070423	B6	Larva---Index-4	GTTGCTTC	TCAGCAGT	ENP
L2b070423i	C6	Larva---Index-4	AGGTACGA	TTCCATGC	ENP
L1c130423F	D6	Larva---Index-4	TCTCTCTC	GATCACCA	ENP
T1100423B	E6	Larva---Index-4	TGTCGACA	TGCTACCT	ENP
L1100423F	F6	Larva---Index-4	TGCTGTAG	CTACGAAC	ENP
GsuW2L1261023C	G6	Larva---Index-4	AGAGACAC	GTGTACTG	ENP
GSeW1L2221123B	H6	Larva---Index-4	GCATCCTT	TATTGCGG	ENP
L2150323	A7	Larva---Index-4	ATAAGCGG	GGATCCAT	ENP
L2b200323b	B7	Larva---Index-4	GTTGCTTC	GACTAGAG	ENP
L2b070423c	C7	Larva---Index-4	AGGTACGA	GGATTAGG	ENP
L1c130423E	D7	Larva---Index-4	TCTCTCTC	TGACGAGA	ENP
T1100423A	E7	Larva---Index-4	TGTCGACA	TCGTAGCA	ENP
L1b130323C	F7	Larva---Index-4	TGCTGTAG	ACCTCTAC	ENP
GSuW1L2161023BB	G7	Larva---Index-4	AGAGACAC	GACTACAC	ENP
GSeW2L1281123G	H7	Larva---Index-4	GCATCCTT	GCTTAAGC	ENP
L2130323	A8	Larva---Index-4	ATAAGCGG	ATCCGCTT	ENP
L2b130323d	B8	Larva---Index-4	GTTGCTTC	ACGATGCT	ENP
L2b200323e	C8	Larva---Index-4	AGGTACGA	CAGTTCTC	ENP
L1c130423G	D8	Larva---Index-4	TCTCTCTC	CATGACGT	ENP
T1170323C	E8	Larva---Index-4	TGTCGACA	TGGTGAAG	ENP
L1b130323F	F8	Larva---Index-4	TGCTGTAG	AGACGTCT	ENP
GSuW1L2161023C	G8	Larva---Index-4	AGAGACAC	CGCGTATA	ENP
GSeW2L2281123K	H8	Larva---Index-4	GCATCCTT	TGCTTGGA	ENP
T2130323	A9	Larva---Index-4	ATAAGCGG	TCCTTCCT	ENP
L2b130323b	B9	Larva---Index-4	GTTGCTTC	TAGCGCAT	ENP
L2b200323d	C9	Larva---Index-4	AGGTACGA	GACAACTC	ENP
L1b100423F	D9	Larva---Index-4	TCTCTCTC	CCAATTCC	ENP
T1170323B	E9	Larva---Index-4	TGTCGACA	CAAGCTAC	ENP
L1b130323E	F9	Larva---Index-4	TGCTGTAG	CGCGATTA	ENP
GSuW2L1011123A	G9	Larva---Index-4	AGAGACAC	AGACGACA	ENP
GSeW2L2281123D	H9	Larva---Index-4	GCATCCTT	TCTCAGAG	ENP
T2090323Cydia	A10	Larva---Index-4	ATAAGCGG	GTGACTGT	ENP
L2b130323a	B10	Larva---Index-4	GTTGCTTC	CAACTGCA	ENP
L2b130323h	C10	Larva---Index-4	AGGTACGA	TACGGCTA	ENP
L1b100423B	D10	Larva---Index-4	TCTCTCTC	CACTTGTC	ENP
L1170323A	E10	Larva---Index-4	TGTCGACA	AGTCCACA	ENP
L1b130323J	F10	Larva---Index-4	TGCTGTAG	TCTGGAGT	ENP
GSeW2L1131223C	G10	Larva---Index-4	AGAGACAC	ACGAGAAC	ENP
GSeW2L1281123B	H10	Larva---Index-4	GCATCCTT	TTCCAAGG	ENP
L2050423a	A11	Larva---Index-4	ATAAGCGG	CTCACACT	ENP
L2130223	B11	Larva---Index-4	GTTGCTTC	CTGATCTC	ENP
L2b130323f	C11	Larva---Index-4	AGGTACGA	GATCCTAG	ENP
L1b300323	D11	Larva---Index-4	TCTCTCTC	TCCTAGGA	ENP
L1150323C	E11	Larva---Index-4	TGTCGACA	CGCCTTAT	ENP
L1b130323I	F11	Larva---Index-4	TGCTGTAG	AACGATCC	ENP
GSeW2L1131223B	G11	Larva---Index-4	AGAGACAC	CTTGTGCT	ENP
GSeW2L1281123H	H11	Larva---Index-4	GCATCCTT	TAGGCCTA	ENP
L2200323a	A12	Larva---Index-4	ATAAGCGG	GTAGCTTG	ENP
L2b200323c	B12	Larva---Index-4	GTTGCTTC	AACCATCG	ENP
L2b130323e	C12	Larva---Index-4	AGGTACGA	TGGACTAC	ENP
L2c070423B	D12	Larva---Index-4	TCTCTCTC	GAAGACCA	ENP
L1150323B	E12	Larva---Index-4	TGTCGACA	GTCTCACT	ENP
L1b130323H	F12	Larva---Index-4	TGCTGTAG	TACGATCG	ENP
GSeW2L1131223A	G12	Larva---Index-4	AGAGACAC	CCATTAGG	ENP
GSeW2L2281123J	H12	Larva---Index-4	GCATCCTT	TCTGCTCA	ENP
GSeW2L2281123F	A1	Larva---Index-8	CGTTGGTA	GGCCATAT	ENP
GSuW1L2161023A	B1	Larva---Index-8	TTCCTACG	TTCGATGG	ENP
123b070323	C1	Larva---Index-8	TCAGTGTG	GTGTCACA	ENP
GM1L2110324A	D1	Larva---Index-8	TCACCTCA	ACGTGATC	ENP
TM2L2020424B	E1	Larva---Index-8	GAGTTCAC	AGAGCAGT	ENP
GJW2L2260224K	F1	Larva---Index-8	TCGAGTAC	CTCTAGAG	ENP
GM1L1110324G	G1	Larva---Index-8	TCCACAAG	AACCGGTT	ENP
GM1L1110324I	H1	Larva---Index-8	CAAGGTAG	TGGTCAAC	ENP
GSeW1L1141123N	A2	Larva---Index-8	CGTTGGTA	GTACGATC	ENP
GSuW2L2261023F	B2	Larva---Index-8	TTCCTACG	AGTGGTGA	ENP
GSuW1L2041023C	C2	Larva---Index-8	TCAGTGTG	GTGTTCTC	ENP
GM1L2110324DA	D2	Larva---Index-8	TCACCTCA	TGAGGACA	ENP
TM3L1080424E	E2	Larva---Index-8	GAGTTCAC	CACTTCTG	ENP
TJW2L1260324B	F2	Larva---Index-8	TCGAGTAC	ATGGCCTA	ENP
GM1L1110324H	G2	Larva---Index-8	TCCACAAG	AGTCTGTG	ENP
GJT15CCL1260224F	H2	Larva---Index-8	CAAGGTAG	AACCTTCC	ENP
GSeW2L2131223C	A3	Larva---Index-8	CGTTGGTA	ACCTGTTC	ENP
GSuW2L2261023C	B3	Larva---Index-8	TTCCTACG	CAGACTCA	ENP
GSuW2L2231023B	C3	Larva---Index-8	TCAGTGTG	AGTGTCTG	ENP
GM1L2110324K	D3	Larva---Index-8	TCACCTCA	CTTGGTAG	ENP
TM3L1080424A	E3	Larva---Index-8	GAGTTCAC	TATAGCGC	ENP
TJW1L1130224A	F3	Larva---Index-8	TCGAGTAC	GTAGAGGT	ENP
GM1L1110324J	G3	Larva---Index-8	TCCACAAG	CAGTCTCT	ENP
TM1L2130324B	H3	Larva---Index-8	CAAGGTAG	ATCGGCAT	ENP
GSeW2L2131123A	A4	Larva---Index-8	CGTTGGTA	GTCACAGT	ENP
GSuW2L1231023F	B4	Larva---Index-8	TTCCTACG	CTGACAGT	ENP
122030323	C4	Larva---Index-8	TCAGTGTG	CTCTACAC	ENP
TM1L2110324B	D4	Larva---Index-8	TCACCTCA	CAGTGACT	ENP
GM3L1080624M	E4	Larva---Index-8	GAGTTCAC	CTGTGTCT	ENP
GJW1L1130224G	F4	Larva---Index-8	TCGAGTAC	TGGTACCA	ENP
TM1L2200324A	G4	Larva---Index-8	TCCACAAG	TCCTTGCA	ENP
GM1L1110324L	H4	Larva---Index-8	CAAGGTAG	GCATCGAT	ENP
GSeW2L2011223C	A5	Larva---Index-8	CGTTGGTA	ATATGGCC	ENP
GSeW1L1141123H	B5	Larva---Index-8	TTCCTACG	GTACGTTG	ENP
GSuW2L1261023B	C5	Larva---Index-8	TCAGTGTG	AGGTGTTC	ENP
TM1L2110324D	D5	Larva---Index-8	TCACCTCA	TGTCACTC	ENP
GM3L1080424K	E5	Larva---Index-8	GAGTTCAC	CTTGTCCA	ENP
TJW2L1220224I	F5	Larva---Index-8	TCGAGTAC	CAAGGAAC	ENP
TM1L2200324B	G5	Larva---Index-8	TCCACAAG	GTAGGATG	ENP
TM2L2250324	H5	Larva---Index-8	CAAGGTAG	TTCGCCAT	ENP
GSeW2L2011223B	A6	Larva---Index-8	CGTTGGTA	TAGGCGTT	ENP
GSuW2L1241023D	B6	Larva---Index-8	TTCCTACG	TCAGCAGT	ENP
GSuW1L2161023B	C6	Larva---Index-8	TCAGTGTG	TTCCATGC	ENP
GJW1L2130224H	D6	Larva---Index-8	TCACCTCA	GATCACCA	ENP
TM1L1200324A	E6	Larva---Index-8	GAGTTCAC	TGCTACCT	ENP
GM2L1250324H	F6	Larva---Index-8	TCGAGTAC	CTACGAAC	ENP
6-ReinfD050324A-130624AP	G6	Larva---Index-8	TCCACAAG	GTGTACTG	ENP
GM2L22503L4C	H6	Larva---Index-8	CAAGGTAG	TATTGCGG	ENP
GSeW2L2281123I	A7	Larva---Index-8	CGTTGGTA	GGATCCAT	ENP
GSuW2L1231024B	B7	Larva---Index-8	TTCCTACG	GACTAGAG	ENP
GM2L1250324K	C7	Larva---Index-8	TCAGTGTG	GGATTAGG	ENP
GJW1L2130224I	D7	Larva---Index-8	TCACCTCA	TGACGAGA	ENP
TM2L1120424D	E7	Larva---Index-8	GAGTTCAC	TCGTAGCA	ENP
GM2L1250324G	F7	Larva---Index-8	TCGAGTAC	ACCTCTAC	ENP
TM1L2150324B	G7	Larva---Index-8	TCCACAAG	GACTACAC	ENP
GJT15CCL1260224H	H7	Larva---Index-8	CAAGGTAG	GCTTAAGC	ENP
GSeW2L2281123G	A8	Larva---Index-8	CGTTGGTA	ATCCGCTT	ENP
GSuW2L1231023G	B8	Larva---Index-8	TTCCTACG	ACGATGCT	ENP
GM2L1250324J	C8	Larva---Index-8	TCAGTGTG	CAGTTCTC	ENP
GJW1L2130224J	D8	Larva---Index-8	TCACCTCA	CATGACGT	ENP
TM2L1120424B	E8	Larva---Index-8	GAGTTCAC	TGGTGAAG	ENP
TM1L2220324B	F8	Larva---Index-8	TCGAGTAC	AGACGTCT	ENP
GJ1L1150229	G8	Larva---Index-8	TCCACAAG	CGCGTATA	ENP
GJT15CCL1260224A	H8	Larva---Index-8	CAAGGTAG	TGCTTGGA	ENP
GSuW2L2261023D	A9	Larva---Index-8	CGTTGGTA	TCCTTCCT	ENP
GSuW1L2161023F	B9	Larva---Index-8	TTCCTACG	TAGCGCAT	ENP
GM3L1120424B	C9	Larva---Index-8	TCAGTGTG	GACAACTC	ENP
GM2L1250324F	D9	Larva---Index-8	TCACCTCA	CCAATTCC	ENP
GM2L1250324A	E9	Larva---Index-8	GAGTTCAC	CAAGCTAC	ENP
TM1L2220324A	F9	Larva---Index-8	TCGAGTAC	CGCGATTA	ENP
GM1l1130324A	G9	Larva---Index-8	TCCACAAG	AGACGACA	ENP
GJW1L2200224C	H9	Larva---Index-8	CAAGGTAG	TCTCAGAG	ENP
GSuW2L2231023C	A10	Larva---Index-8	CGTTGGTA	GTGACTGT	ENP
GSuW2L2261023E	B10	Larva---Index-8	TTCCTACG	CAACTGCA	ENP
TM3L1080424F	C10	Larva---Index-8	TCAGTGTG	TACGGCTA	ENP
TM2L1290324A	D10	Larva---Index-8	TCACCTCA	CACTTGTC	ENP
12-ReinfD290324-130624AP	E10	Larva---Index-8	GAGTTCAC	AGTCCACA	ENP
GM2L1220324F	F10	Larva---Index-8	TCGAGTAC	TCTGGAGT	ENP
TM1L2080324C	G10	Larva---Index-8	TCCACAAG	ACGAGAAC	ENP
GJW1L2200224A	H10	Larva---Index-8	CAAGGTAG	TTCCAAGG	ENP
GSuW1L2161023H	A11	Larva---Index-8	CGTTGGTA	CTCACACT	ENP
GSuW2L2231023D	B11	Larva---Index-8	TTCCTACG	CTGATCTC	ENP
TM2L1270324C	C11	Larva---Index-8	TCAGTGTG	GATCCTAG	ENP
TM2L1290324C	D11	Larva---Index-8	TCACCTCA	TCCTAGGA	ENP
GJ2L2300124D	E11	Larva---Index-8	GAGTTCAC	CGCCTTAT	ENP
GM1L1110324B	F11	Larva---Index-8	TCGAGTAC	AACGATCC	ENP
TM1L2080324B	G11	Larva---Index-8	TCCACAAG	CTTGTGCT	ENP
TJ2L1010224A	H11	Larva---Index-8	CAAGGTAG	TAGGCCTA	ENP
GSuW2L1231023C	A12	Larva---Index-8	CGTTGGTA	GTAGCTTG	ENP
GSuW2L2261023A	B12	Larva---Index-8	TTCCTACG	AACCATCG	ENP
TJW2L1220224H	C12	Larva---Index-8	TCAGTGTG	TGGACTAC	ENP
TM2L1290324B	D12	Larva---Index-8	TCACCTCA	GAAGACCA	ENP
GJ1L1170124B	E12	Larva---Index-8	GAGTTCAC	GTCTCACT	ENP
GM1L1110324D	F12	Larva---Index-8	TCGAGTAC	TACGATCG	ENP
GJT15CCL1260214C	G12	Larva---Index-8	TCCACAAG	CCATTAGG	ENP
GJW1L1150224J	H12	Larva---Index-8	CAAGGTAG	TCTGCTCA	ENP
TJW1L1150224E	A1	Larva---Index-9	AGCTTGGT	GGCCATAT	ENP
GM1L1130324B	B1	Larva---Index-9	CGTTCCTA	TTCGATGG	ENP
GJW2L1260224R	C1	Larva---Index-9	TCCTTGCA	GTGTCACA	ENP
GM1L1110324V	D1	Larva---Index-9	GCATATGC	ACGTGATC	ENP
TJ4L1220124C	E1	Larva---Index-9	AGCAGAAC	AGAGCAGT	ENP
SL1110523A	F1	Larva---Index-9	GTGATCTG	CTCTAGAG	ENP
GJT15CCL1260224I	G1	Larva---Index-9	TTCCGCTA	AACCGGTT	ENP
GM2L1220324J	H1	Larva---Index-9	AATTGCCG	TGGTCAAC	ENP
GJW1L1150224F	A2	Larva---Index-9	AGCTTGGT	GTACGATC	ENP
TJ2L12Y0124A	B2	Larva---Index-9	CGTTCCTA	AGTGGTGA	ENP
GJ2L2300124B	C2	Larva---Index-9	TCCTTGCA	GTGTTCTC	ENP
GJT15CCL2050324B	D2	Larva---Index-9	GCATATGC	TGAGGACA	ENP
GJ2L1050224I	E2	Larva---Index-9	AGCAGAAC	CACTTCTG	ENP
S2L2200523C	F2	Larva---Index-9	GTGATCTG	ATGGCCTA	ENP
GJT15CC200224G	G2	Larva---Index-9	TTCCGCTA	AGTCTGTG	ENP
GM2L1220324K	H2	Larva---Index-9	AATTGCCG	AACCTTCC	ENP
GJW1L1150224D	A3	Larva---Index-9	AGCTTGGT	ACCTGTTC	ENP
GJW1L2130224A	B3	Larva---Index-9	CGTTCCTA	CAGACTCA	ENP
GJ2L1300124B	C3	Larva---Index-9	TCCTTGCA	AGTGTCTG	ENP
GM1L1110324W	D3	Larva---Index-9	GCATATGC	CTTGGTAG	ENP
GJ2L1010224C	E3	Larva---Index-9	AGCAGAAC	TATAGCGC	ENP
S2L2200523F	F3	Larva---Index-9	GTGATCTG	GTAGAGGT	ENP
GJW1L2120224P	G3	Larva---Index-9	TTCCGCTA	CAGTCTCT	ENP
GM1L2150324B	H3	Larva---Index-9	AATTGCCG	ATCGGCAT	ENP
GJW1L1150224A	A4	Larva---Index-9	AGCTTGGT	GTCACAGT	ENP
GJ2L2300224C	B4	Larva---Index-9	CGTTCCTA	CTGACAGT	ENP
GJW2L1260224S	C4	Larva---Index-9	TCCTTGCA	CTCTACAC	ENP
GBB2Crtrl	D4	Larva---Index-9	GCATATGC	CAGTGACT	ENP
GJ2L1050224J	E4	Larva---Index-9	AGCAGAAC	CTGTGTCT	ENP
TJ2L1290124H	F4	Larva---Index-9	GTGATCTG	TGGTACCA	ENP
TJW2L1260224A	G4	Larva---Index-9	TTCCGCTA	TCCTTGCA	ENP
TJW2L2220224A	H4	Larva---Index-9	AATTGCCG	GCATCGAT	ENP
TJW1L1150224F	A5	Larva---Index-9	AGCTTGGT	ATATGGCC	ENP
GJW1L1200224A	B5	Larva---Index-9	CGTTCCTA	GTACGTTG	ENP
TBB1P3	C5	Larva---Index-9	TCCTTGCA	AGGTGTTC	ENP
GJ2L1050224E	D5	Larva---Index-9	GCATATGC	TGTCACTC	ENP
GSeW2L1231123E	E5	Larva---Index-9	AGCAGAAC	CTTGTCCA	ENP
TJ2L1300124	F5	Larva---Index-9	GTGATCTG	CAAGGAAC	ENP
GJW1L2150224D	G5	Larva---Index-9	TTCCGCTA	GTAGGATG	ENP
GJW1L2120224C	H5	Larva---Index-9	AATTGCCG	TTCGCCAT	ENP
GJ10L2120224H	A6	Larva---Index-9	AGCTTGGT	TAGGCGTT	ENP
GJ2L1050224K	B6	Larva---Index-9	CGTTCCTA	TCAGCAGT	ENP
GJW2L1260224T	C6	Larva---Index-9	TCCTTGCA	TTCCATGC	ENP
TBB2P1pool	D6	Larva---Index-9	GCATATGC	GATCACCA	ENP
GSeW2L1231023D	E6	Larva---Index-9	AGCAGAAC	TGCTACCT	ENP
GJ1L1170124C	F6	Larva---Index-9	GTGATCTG	CTACGAAC	ENP
TJW2L2210224E	G6	Larva---Index-9	TTCCGCTA	GTGTACTG	ENP
GJW2L1260224G	H6	Larva---Index-9	AATTGCCG	TATTGCGG	ENP
GJ2L2050224B	A7	Larva---Index-9	AGCTTGGT	GGATCCAT	ENP
TJ1L1220124D	B7	Larva---Index-9	CGTTCCTA	GACTAGAG	ENP
TJ2L1240124F	C7	Larva---Index-9	TCCTTGCA	GGATTAGG	ENP
GJW1L2130224B	D7	Larva---Index-9	GCATATGC	TGACGAGA	ENP
SeW2222L1231023E	E7	Larva---Index-9	AGCAGAAC	TCGTAGCA	ENP
GSeW2L2281123E	F7	Larva---Index-9	GTGATCTG	ACCTCTAC	ENP
GBBL-3P3pool	G7	Larva---Index-9	TTCCGCTA	GACTACAC	ENP
TJW1L1130224C	H7	Larva---Index-9	AATTGCCG	GCTTAAGC	ENP
GJ2L2050224A	A8	Larva---Index-9	AGCTTGGT	ATCCGCTT	ENP
TJW1L1150224D	B8	Larva---Index-9	CGTTCCTA	ACGATGCT	ENP
TJ2L1050224C	C8	Larva---Index-9	TCCTTGCA	CAGTTCTC	ENP
GM3L1080424I	D8	Larva---Index-9	GCATATGC	CATGACGT	ENP
S3L1150623A	E8	Larva---Index-9	AGCAGAAC	TGGTGAAG	ENP
GSeW2L2281123C	F8	Larva---Index-9	GTGATCTG	AGACGTCT	ENP
GJW2L1260224C	G8	Larva---Index-9	TTCCGCTA	CGCGTATA	ENP
GJW2L1260224F	H8	Larva---Index-9	AATTGCCG	TGCTTGGA	ENP
TJW1L1120224G	A9	Larva---Index-9	AGCTTGGT	TCCTTCCT	ENP
GM2L1250324I	B9	Larva---Index-9	CGTTCCTA	TAGCGCAT	ENP
GJ1L1010224D	C9	Larva---Index-9	TCCTTGCA	GACAACTC	ENP
GM1L1110324X	D9	Larva---Index-9	GCATATGC	CCAATTCC	ENP
S3L2210623	E9	Larva---Index-9	AGCAGAAC	CAAGCTAC	ENP
GJT15CCL2220224E	F9	Larva---Index-9	GTGATCTG	CGCGATTA	ENP
GJW2L1260224B	G9	Larva---Index-9	TTCCGCTA	AGACGACA	ENP
GJW2L1260224D	H9	Larva---Index-9	AATTGCCG	TCTCAGAG	ENP
GJ1L2220124A	A10	Larva---Index-9	AGCTTGGT	GTGACTGT	ENP
TJ1L2220124H	B10	Larva---Index-9	CGTTCCTA	CAACTGCA	ENP
GJW1L2150224G	C10	Larva---Index-9	TCCTTGCA	TACGGCTA	ENP
GJ2L1050224A	D10	Larva---Index-9	GCATATGC	CACTTGTC	ENP
GJ1L1160124A	E10	Larva---Index-9	AGCAGAAC	AGTCCACA	ENP
GJT15CC260224F	F10	Larva---Index-9	GTGATCTG	TCTGGAGT	ENP
GBB2-3Ctrlpool	G10	Larva---Index-9	TTCCGCTA	ACGAGAAC	ENP
GJW2L1260224O	H10	Larva---Index-9	AATTGCCG	TTCCAAGG	ENP
TJW1L1120224A	A11	Larva---Index-9	AGCTTGGT	CTCACACT	ENP
TM1L1180324B	B11	Larva---Index-9	CGTTCCTA	CTGATCTC	ENP
TM3L1080424D	C11	Larva---Index-9	TCCTTGCA	GATCCTAG	ENP
GJ2L1050224C	D11	Larva---Index-9	GCATATGC	TCCTAGGA	ENP
GJ1L1180124C	E11	Larva---Index-9	AGCAGAAC	CGCCTTAT	ENP
GM1L2110324C	F11	Larva---Index-9	GTGATCTG	AACGATCC	ENP
GM2L1220324L	G11	Larva---Index-9	TTCCGCTA	CTTGTGCT	ENP
GJW2L1260224J	H11	Larva---Index-9	AATTGCCG	TAGGCCTA	ENP
GJ1L1220124D	A12	Larva---Index-9	AGCTTGGT	GTAGCTTG	ENP
GJ2L2300124A	B12	Larva---Index-9	CGTTCCTA	AACCATCG	ENP
GM1L1110324rA	C12	Larva---Index-9	TCCTTGCA	TGGACTAC	ENP
TJW2L2220224J	D12	Larva---Index-9	GCATATGC	GAAGACCA	ENP
SL1100523H	E12	Larva---Index-9	AGCAGAAC	GTCTCACT	ENP
GM1L2110324M	F12	Larva---Index-9	GTGATCTG	TACGATCG	ENP
GM2L1250324C	G12	Larva---Index-9	TTCCGCTA	CCATTAGG	ENP
GJW2L1260224I	H12	Larva---Index-9	AATTGCCG	TCTGCTCA	ENP
GJW1L2130224G	A1	Larva---Index-10	ACTCTCAC	GGCCATAT	ENP
TJ1L2240124A	B1	Larva---Index-10	CCTAGCAA	TTCGATGG	ENP
TJ1L2240124B	C1	Larva---Index-10	CATCTGCT	GTGTCACA	ENP
TJW1L1120224E	D1	Larva---Index-10	TACCGGAT	ACGTGATC	ENP
GM3L1080424O	E1	Larva---Index-10	TACCTTGC	AGAGCAGT	ENP
GM3L1080424B	F1	Larva---Index-10	TCCTACGT	CTCTAGAG	ENP
TJW2L1260224EA	G1	Larva---Index-10	TCACAGAC	AACCGGTT	ENP
GBB2P2	H1	Larva---Index-10	TGGAGATG	TGGTCAAC	ENP
GJW2L2220224A	A2	Larva---Index-10	ACTCTCAC	GTACGATC	ENP
TJ1L1240124D	B2	Larva---Index-10	CCTAGCAA	AGTGGTGA	ENP
GJ221010224A	C2	Larva---Index-10	CATCTGCT	GTGTTCTC	ENP
TJ2L1290123G	D2	Larva---Index-10	TACCGGAT	TGAGGACA	ENP
GM2L1200324B	E2	Larva---Index-10	TACCTTGC	CACTTCTG	ENP
GM1L1110324O	F2	Larva---Index-10	TCCTACGT	ATGGCCTA	ENP
TJW2L1260224H	G2	Larva---Index-10	TCACAGAC	AGTCTGTG	ENP
GBB2P3	H2	Larva---Index-10	TGGAGATG	AACCTTCC	ENP
GJW2L222024B	A3	Larva---Index-10	ACTCTCAC	ACCTGTTC	ENP
GJ2L1300124D	B3	Larva---Index-10	CCTAGCAA	CAGACTCA	ENP
GJ2L2010224G	C3	Larva---Index-10	CATCTGCT	AGTGTCTG	ENP
GJT15CC260224I	D3	Larva---Index-10	TACCGGAT	CTTGGTAG	ENP
GM2L1200324C	E3	Larva---Index-10	TACCTTGC	TATAGCGC	ENP
TM2L1270324A	F3	Larva---Index-10	TCCTACGT	GTAGAGGT	ENP
TJW1L1130224B	G3	Larva---Index-10	TCACAGAC	CAGTCTCT	ENP
GBB1P3	H3	Larva---Index-10	TGGAGATG	ATCGGCAT	ENP
GJW2L2220224C	A4	Larva---Index-10	ACTCTCAC	GTCACAGT	ENP
GJW214260224H	B4	Larva---Index-10	CCTAGCAA	CTGACAGT	ENP
TJW1L2130224	C4	Larva---Index-10	CATCTGCT	CTCTACAC	ENP
TJW2L2220224M	D4	Larva---Index-10	TACCGGAT	CAGTGACT	ENP
GM1L1110324Q	E4	Larva---Index-10	TACCTTGC	CTGTGTCT	ENP
GM1L1110324C	F4	Larva---Index-10	TCCTACGT	TGGTACCA	ENP
TBB1-2P3pool	G4	Larva---Index-10	TCACAGAC	TCCTTGCA	ENP
GBB1P2	H4	Larva---Index-10	TGGAGATG	GCATCGAT	ENP
TJW2L1260224J	A5	Larva---Index-10	ACTCTCAC	ATATGGCC	ENP
TJW2L1260224F	B5	Larva---Index-10	CCTAGCAA	GTACGTTG	ENP
GJ2L1050224M	C5	Larva---Index-10	CATCTGCT	AGGTGTTC	ENP
GJW2L2260224A	D5	Larva---Index-10	TACCGGAT	TGTCACTC	ENP
GM1L1110324R	E5	Larva---Index-10	TACCTTGC	CTTGTCCA	ENP
GBB2-3P2pool	F5	Larva---Index-10	TCCTACGT	CAAGGAAC	ENP
GJW1L1150224L	G5	Larva---Index-10	TCACAGAC	GTAGGATG	ENP
TBB1P2	H5	Larva---Index-10	TGGAGATG	TTCGCCAT	ENP
GJW2L1220224A	A6	Larva---Index-10	ACTCTCAC	TAGGCGTT	ENP
TJW2L1220224J	B6	Larva---Index-10	CCTAGCAA	TCAGCAGT	ENP
GJW1L2120224E	C6	Larva---Index-10	CATCTGCT	TTCCATGC	ENP
GJW2L1260224A	D6	Larva---Index-10	TACCGGAT	GATCACCA	ENP
TM1L2130324V	E6	Larva---Index-10	TACCTTGC	TGCTACCT	ENP
GBB2-3P1pool	F6	Larva---Index-10	TCCTACGT	CTACGAAC	ENP
GJW1L2130224C	G6	Larva---Index-10	TCACAGAC	GTGTACTG	ENP
GJT15CCL1050324D	H6	Larva---Index-10	TGGAGATG	TATTGCGG	ENP
GJW2L1260224W	A7	Larva---Index-10	ACTCTCAC	GGATCCAT	ENP
GJW1L1130224D	B7	Larva---Index-10	CCTAGCAA	GACTAGAG	ENP
GJW1L2150224B	C7	Larva---Index-10	CATCTGCT	GGATTAGG	ENP
GM1L1110324K	D7	Larva---Index-10	TACCGGAT	TGACGAGA	ENP
GJ2L1300124E	E7	Larva---Index-10	TACCTTGC	TCGTAGCA	ENP
GJW1L1130224C	F7	Larva---Index-10	TCCTACGT	ACCTCTAC	ENP
GM2L1220324I	G7	Larva---Index-10	TCACAGAC	GACTACAC	ENP
GJW1L1120224B	H7	Larva---Index-10	TGGAGATG	GCTTAAGC	ENP
GJW2L1260224P	A8	Larva---Index-10	ACTCTCAC	ATCCGCTT	ENP
TJW1L1150224B	B8	Larva---Index-10	CCTAGCAA	ACGATGCT	ENP
TM1L1150324C	C8	Larva---Index-10	CATCTGCT	CAGTTCTC	ENP
GM1L1110324N	D8	Larva---Index-10	TACCGGAT	CATGACGT	ENP
GM3L1080424P	E8	Larva---Index-10	TACCTTGC	TGGTGAAG	ENP
GJ1L1220124C	F8	Larva---Index-10	TCCTACGT	AGACGTCT	ENP
GM2L1220324H	G8	Larva---Index-10	TCACAGAC	CGCGTATA	ENP
GJT15CC111220224B	H8	Larva---Index-10	TGGAGATG	TGCTTGGA	ENP
GJW1L1130224F	A9	Larva---Index-10	ACTCTCAC	TCCTTCCT	ENP
TJW1L1150224A	B9	Larva---Index-10	CCTAGCAA	TAGCGCAT	ENP
TM1L1150324A	C9	Larva---Index-10	CATCTGCT	GACAACTC	ENP
GM2L1250324D	D9	Larva---Index-10	TACCGGAT	CCAATTCC	ENP
GAB2Ctrlpool	E9	Larva---Index-10	TACCTTGC	CAAGCTAC	ENP
TJW2L1260224e	F9	Larva---Index-10	TCCTACGT	CGCGATTA	ENP
GM2L1200324A	G9	Larva---Index-10	TCACAGAC	AGACGACA	ENP
GJW1L1120224C	H9	Larva---Index-10	TGGAGATG	TCTCAGAG	ENP
GJW1L1130224E	A10	Larva---Index-10	ACTCTCAC	GTGACTGT	ENP
GJW2L1260224E	B10	Larva---Index-10	CCTAGCAA	CAACTGCA	ENP
GJ2L1300124F	C10	Larva---Index-10	CATCTGCT	TACGGCTA	ENP
GM3L1080424E	D10	Larva---Index-10	TACCGGAT	CACTTGTC	ENP
TBB2P2pool	E10	Larva---Index-10	TACCTTGC	AGTCCACA	ENP
GJ2L1290124	F10	Larva---Index-10	TCCTACGT	TCTGGAGT	ENP
TM1L1200324C	G10	Larva---Index-10	TCACAGAC	ACGAGAAC	ENP
TJW1L1120224B	H10	Larva---Index-10	TGGAGATG	TTCCAAGG	ENP
TJ1L2190124	A11	Larva---Index-10	ACTCTCAC	CTCACACT	ENP
GJW1L2150224F	B11	Larva---Index-10	CCTAGCAA	CTGATCTC	ENP
TJ2L1010224B	C11	Larva---Index-10	CATCTGCT	GATCCTAG	ENP
GM3L1080424D	D11	Larva---Index-10	TACCGGAT	TCCTAGGA	ENP
GM1L1110324M	E11	Larva---Index-10	TACCTTGC	CGCCTTAT	ENP
TM1L1110324B	F11	Larva---Index-10	TCCTACGT	AACGATCC	ENP
TM1L1200324B	G11	Larva---Index-10	TCACAGAC	CTTGTGCT	ENP
GJW1L2120224F-	H11	Larva---Index-10	TGGAGATG	TAGGCCTA	ENP
TJ2L1050224A	A12	Larva---Index-10	ACTCTCAC	GTAGCTTG	ENP
TJ2L1290124E	B12	Larva---Index-10	CCTAGCAA	AACCATCG	ENP
GJ2L1010224B	C12	Larva---Index-10	CATCTGCT	TGGACTAC	ENP
GM3L1080424C	D12	Larva---Index-10	TACCGGAT	GAAGACCA	ENP
TAB2Ctrl020424	E12	Larva---Index-10	TACCTTGC	GTCTCACT	ENP
TJ2L1190124J	F12	Larva---Index-10	TCCTACGT	TACGATCG	ENP
TBB1Ctrl	G12	Larva---Index-10	TCACAGAC	CCATTAGG	ENP
TJ1L2220124I	H12	Larva---Index-10	TGGAGATG	TCTGCTCA	ENP
GJ2L2010224B	A1	Larva---Index-25	GATCTGCA	GGCCATAT	ENP
TM1L1110324E	B1	Larva---Index-25	GACATGTC	TTCGATGG	ENP
TM1L1110324D	C1	Larva---Index-25	GCTATACG	GTGTCACA	ENP
GSuW1L1141123E	D1	Larva---Index-25	AGCAGTAG	ACGTGATC	ENP
GJT15CCL1050324A	A2	Larva---Index-25	CTCAACAG	GTACGATC	ENP
GM1L2110324N	B2	Larva---Index-25	CCTTGCTA	AGTGGTGA	ENP
TJW2L2220224Q	C2	Larva---Index-25	CCATCCAT	GTGTTCTC	ENP
GSuW1L2141123B	D2	Larva---Index-25	GTGAAGAC	TGAGGACA	ENP
GJT15CCL1050324C	A3	Larva---Index-25	GATCTGCA	ACCTGTTC	ENP
reing7180324	B3	Larva---Index-25	GACATGTC	CAGACTCA	ENP
TM3L1080424C	C3	Larva---Index-25	GCTATACG	AGTGTCTG	ENP
GSuW1L2141123I	D3	Larva---Index-25	AGCAGTAG	CTTGGTAG	ENP
GJW1L2120224B	A4	Larva---Index-25	CTCAACAG	GTCACAGT	ENP
GJT15CC260224A	B4	Larva---Index-25	CCTTGCTA	CTGACAGT	ENP
TM1L1080324	C4	Larva---Index-25	CCATCCAT	CTCTACAC	ENP
TM1L2150324A	D4	Larva---Index-25	GTGAAGAC	CAGTGACT	ENP
GM1L1130324C	A5	Larva---Index-25	GATCTGCA	ATATGGCC	ENP
TM1L2180324A	B5	Larva---Index-25	GACATGTC	GTACGTTG	ENP
TM1L2110324A	C5	Larva---Index-25	GCTATACG	AGGTGTTC	ENP
TJW2L1220224D	D5	Larva---Index-25	AGCAGTAG	TGTCACTC	ENP
TM1L2080324A	A6	Larva---Index-25	CTCAACAG	TAGGCGTT	ENP
GM1L2110324D	B6	Larva---Index-25	CCTTGCTA	TCAGCAGT	ENP
GJT15CCL1220224C	C6	Larva---Index-25	CCATCCAT	TTCCATGC	ENP
GJW1L2130224K	D6	Larva---Index-25	GTGAAGAC	GATCACCA	ENP
GM1L2110324P	A7	Larva---Index-25	GATCTGCA	GGATCCAT	ENP
TM1L1180324A	B7	Larva---Index-25	GACATGTC	GACTAGAG	ENP
TM1L1110324F	C7	Larva---Index-25	GCTATACG	GGATTAGG	ENP
GM1L1250324B	D7	Larva---Index-25	AGCAGTAG	TGACGAGA	ENP
GJW1L1130224B	A8	Larva---Index-25	CTCAACAG	ATCCGCTT	ENP
GJW2L1040324C	B8	Larva---Index-25	CCTTGCTA	ACGATGCT	ENP
TM2L1170324B	C8	Larva---Index-25	CCATCCAT	CAGTTCTC	ENP
TM1L1130324B	D8	Larva---Index-25	GTGAAGAC	CATGACGT	ENP
TM1L1130324C	A9	Larva---Index-25	GATCTGCA	TCCTTCCT	ENP
TM1L1180324C	B9	Larva---Index-25	GACATGTC	TAGCGCAT	ENP
GSuW1L2101023E	C9	Larva---Index-25	GCTATACG	GACAACTC	ENP
TJ1L1240124B	D9	Larva---Index-25	AGCAGTAG	CCAATTCC	ENP
GJT15CCL2220224C	A10	Larva---Index-25	CTCAACAG	GTGACTGT	ENP
TM1L1130324A	B10	Larva---Index-25	CCTTGCTA	CAACTGCA	ENP
GJ1L2180124E	C10	Larva---Index-25	CCATCCAT	TACGGCTA	ENP
Reinf-f-7A	D10	Larva---Index-25	GTGAAGAC	CACTTGTC	ENP
GJT15CCL2220224B	A11	Larva---Index-25	GATCTGCA	CTCACACT	ENP
7reif-D260224A	B11	Larva---Index-25	GACATGTC	CTGATCTC	ENP
GJ1L1170124A	C11	Larva---Index-25	GCTATACG	GATCCTAG	ENP
Reinf-f-7	D11	Larva---Index-25	AGCAGTAG	TCCTAGGA	ENP
GJT15CCL2220224A	A12	Larva---Index-25	CTCAACAG	GTAGCTTG	ENP
TJW2L1260224D	B12	Larva---Index-25	CCTTGCTA	AACCATCG	ENP
GJ1L1180124D	C12	Larva---Index-25	CCATCCAT	TGGACTAC	ENP
Nf-coinf080824ABT10	D12	Larva---Index-25	GTGAAGAC	GAAGACCA	ENP
