## Supplementary table 3 for "Priority effects drive fungal and nematode emergence from insect larvae"

### Sheet: Feuil1
Time	Amplicon Nematode results	Larvasurvey_ID	Larva_survival
0	Mesorhabditis + Acrobeloides	L1b280323D	10
24	Mesorhabditis + Acrobeloides	L1b280323D	10
48	Mesorhabditis + Acrobeloides	L1b280323D	10
72	Mesorhabditis + Acrobeloides	L1b280323D	10
96	Mesorhabditis + Acrobeloides	L1b280323D	10
120	Mesorhabditis + Acrobeloides	L1b280323D	10
144	Mesorhabditis + Acrobeloides	L1b280323D	10
0	Unknown	L2b100423C	10
24	Unknown	L2b100423C	10
48	Unknown	L2b100423C	10
72	Unknown	L2b100423C	10
96	Unknown	L2b100423C	10
120	Unknown	L2b100423C	10
144	Unknown	L2b100423C	10
0	Mesorhabditis	L1b130423G	10
24	Mesorhabditis	L1b130423G	10
48	Mesorhabditis	L1b130423G	10
72	Mesorhabditis	L1b130423G	10
96	Mesorhabditis	L1b130423G	10
120	Mesorhabditis	L1b130423G	10
144	Mesorhabditis	L1b130423G	10
0	Mesorhabditis, Rhabdias	L2b170323B	10
24	Mesorhabditis, Rhabdias	L2b170323B	9
48	Mesorhabditis, Rhabdias	L2b170323B	9
72	Mesorhabditis, Rhabdias	L2b170323B	9
96	Mesorhabditis, Rhabdias	L2b170323B	9
120	Mesorhabditis, Rhabdias	L2b170323B	9
144	Mesorhabditis, Rhabdias	L2b170323B	9
0	Acrobeloides	L1150323B	10
24	Acrobeloides	L1150323B	10
48	Acrobeloides	L1150323B	10
72	Acrobeloides	L1150323B	10
96	Acrobeloides	L1150323B	10
120	Acrobeloides	L1150323B	10
144	Acrobeloides	L1150323B	10
0	Mesorhabditis	L2b130323D	10
24	Mesorhabditis	L2b130323D	10
48	Mesorhabditis	L2b130323D	10
72	Mesorhabditis	L2b130323D	10
96	Mesorhabditis	L2b130323D	10
120	Mesorhabditis	L2b130323D	10
144	Mesorhabditis	L2b130323D	10
0	Mesorhabditis, Acrobeloides, Rhabditis	L2b200323D	10
24	Mesorhabditis, Acrobeloides, Rhabditis	L2b200323D	10
48	Mesorhabditis, Acrobeloides, Rhabditis	L2b200323D	10
72	Mesorhabditis, Acrobeloides, Rhabditis	L2b200323D	10
96	Mesorhabditis, Acrobeloides, Rhabditis	L2b200323D	10
120	Mesorhabditis, Acrobeloides, Rhabditis	L2b200323D	10
144	Mesorhabditis, Acrobeloides, Rhabditis	L2b200323D	10
0	Oscheius	L2100423D	10
24	Oscheius	L2100423D	10
48	Oscheius	L2100423D	10
72	Oscheius	L2100423D	10
96	Oscheius	L2100423D	10
120	Oscheius	L2100423D	10
144	Oscheius	L2100423D	10
0	Mesorhabditis	L2130323	10
24	Mesorhabditis	L2130324	10
48	Mesorhabditis	L2130325	10
72	Mesorhabditis	L2130326	10
96	Mesorhabditis	L2130327	10
120	Mesorhabditis	L2130328	10
144	Mesorhabditis	L2130329	10
0	Nematoda	231070323B	10
24	Nematoda	231070323B	10
48	Nematoda	231070323B	10
72	Nematoda	231070323B	10
96	Nematoda	231070323B	10
120	Nematoda	231070323B	10
144	Nematoda	231070323B	10
0	Mesorhabditis + Acrobeloides	S2L2200523C	10
24	Mesorhabditis + Acrobeloides	S2L2200523C	10
48	Mesorhabditis + Acrobeloides	S2L2200523C	10
72	Mesorhabditis + Acrobeloides	S2L2200523C	10
96	Mesorhabditis + Acrobeloides	S2L2200523C	10
120	Mesorhabditis + Acrobeloides	S2L2200523C	10
144	Mesorhabditis + Acrobeloides	S2L2200523C	10
0	Mesorhabditis, Acrobeloides, Rhabdias	GJ2L1050224I	10
24	Mesorhabditis, Acrobeloides, Rhabdias	GJ2L1050224I	10
48	Mesorhabditis, Acrobeloides, Rhabdias	GJ2L1050224I	10
72	Mesorhabditis, Acrobeloides, Rhabdias	GJ2L1050224I	10
96	Mesorhabditis, Acrobeloides, Rhabdias	GJ2L1050224I	10
120	Mesorhabditis, Acrobeloides, Rhabdias	GJ2L1050224I	10
144	Mesorhabditis, Acrobeloides, Rhabdias	GJ2L1050224I	10
0	Mesorhabditis, Acrobeloides	GJW1L1150224L	10
24	Mesorhabditis, Acrobeloides	GJW1L1150224L	10
48	Mesorhabditis, Acrobeloides	GJW1L1150224L	10
72	Mesorhabditis, Acrobeloides	GJW1L1150224L	10
96	Mesorhabditis, Acrobeloides	GJW1L1150224L	10
120	Mesorhabditis, Acrobeloides	GJW1L1150224L	10
144	Mesorhabditis, Acrobeloides	GJW1L1150224L	10
