## Supplementary table 4 for "Priority effects drive fungal and nematode emergence from insect larvae"

### Sheet: Feuil1
Bacteria sequenced	From Larva	Nematode isolated from cadaver
Ochrobactrum quorumnoscens	L2b170323C	Oscheius sp
Ochrobactrum quorumnoscens	L2b170323C	Oscheius sp
Ochrobactrum quorumnoscens	L2b130323F	Mesorhabditis sp + Oscheius sp
Ochrobactrum quorumnoscens	S3L2210623	Mesorhabditis
Ochrobactrum sp.	L1b130323C	Mesorhabditis sp., Oscheius tipulae
Ochrobactrum sp.	L1150323C	Oscheius sp
Ochrobactrum sp.	S3L1160623C	NA
Ochrobactrum sp.	S3L1210623B	NA
Ochrobactrum sp.	GSuS2L2310723A	NA
Ochrobactrum sp.	L2100423B	Oscheius sp, Rhabditis sp
Ochrobactrum sp.	L2b130323B	Oscheius sp
Achromobacter spanius	L2b170323C	Oscheius sp
Achromobacter spanius	SL1100523H	Mesorhabditis, Acrobeloides
Achromobacter spanius	SL1110523A	Acrobeloides nanus
Achromobacter spanius	SL1110523A	Acrobeloides nanus
Achromobacter spanius	SL1100523H	Mesorhabditis, Acrobeloides
Achromobacter spanius	SL1100523H	Mesorhabditis, Acrobeloides
Achromobacter spanius	L1b150323B	Unknown
Achromobacter spanius	SL1100523E	NA
Achromobacter spanius	GIs1-250307B	Unknown
Enterococcus casseliflavus	Galleria stock	NA
Enterococcus casseliflavus	Galleria stock	NA
Enterococcus casseliflavus	Galleria stock	NA
Pseudomonas protegens	SL1100523H	Mesorhabditis, Acrobeloides
Pseudomonas protegens	S2L2200523D	Nematoda
Pseudomonas protegens	S3L2210623	Mesorhabditis
Pseudomonas protegens	S2L2180523	NA
Pseudomonas protegens	S3L2260623E	NA
Pseudomonas protegens	GIs2-250313B	Unknown
Serratia sp	S2L1190523F	NA
Acinetobacter acetocalcoaceticus	L2b130323D	Mesorhabditis sp
Acinetobacter acetocalcoaceticus	L2b130323F	Mesorhabditis, Acrobeloides, Oscheius
Mesorhizobium sp.	L2b170323B	Rhabditis terricola + Oscheius sp
Sphingobacterium sp.	SL1100523H	Mesorhabditis, Acrobeloides
Sphingobacterium sp.	SL1100523H	Mesorhabditis, Acrobeloides
Sphingomonas koreensis	SL1100523H	Mesorhabditis, Acrobeloides
Sinorhizobium sp.	SL1110523A	Acrobeloides nanus
Acinetobacter guillouiae	SL1110523A	Acrobeloides nanus
Acinetobacter guillouiae	SL1110523A	Acrobeloides nanus
Variovorax boroniculumens	SL1110523A	Acrobeloides nanus
Stenotrophomonas rhizophila	SL1110523A	Acrobeloides nanus
Sphingobacterium sp.	SL1110523A	Acrobeloides nanus
Variovorax boroniculumens	SL1100523H	Mesorhabditis, Acrobeloides
Agrobacterium tumefasciens	SL1100523H	Mesorhabditis, Acrobeloides
Sphingobacterium sp.	SL1100523H	Mesorhabditis, Acrobeloides
Sphingobacterium faecium	SL1100523H	Mesorhabditis, Acrobeloides
Pedobacter sp	SL1100523H	Mesorhabditis, Acrobeloides
Staphylococcus sp.	123070323B	Mesorhabditis, Acrobeloides
Staphylococcus pseudoxylosus	L2b130323D	Mesorhabditis sp
Pseudomonas chengduensis	L2b150323B	Steinernema kraussei, Acrobeloides sp., Mesorhabditis sp.
Pseudomonas chengduensis	L2b150323B	Steinernema kraussei, Acrobeloides sp., Mesorhabditis sp.
Stenotrophomonas sp	L2b170323C	Oscheius sp
Panarthtobacter nicotinovorans	L2b130323F	Mesorhabditis, Acrobeloides, Oscheius
Arthrobacter woluwensis	123070323B	Mesorhabditis, Acrobeloides
Paenibacillus sp	123070323B	Mesorhabditis, Acrobeloides
Rhodococcus erythropus	L1b130323C	Mesorhabditis sp. + Oscheius tipulae
Bacillus sp	123070323B	Mesorhabditis, Acrobeloides
Agrobacterium sp	123070323B	Mesorhabditis, Acrobeloides
Staphylococcus sp.	L1b130323C	Mesorhabditis sp., Oscheius tipulae
Glutamicibacter halophylitica	L2b130323D	Mesorhabditis sp
Acinetobacter guillouiae	L2b130323F	Mesorhabditis, Acrobeloides, Oscheius
Agrobacterium tumefasciens	SL1100523H	Mesorhabditis, Acrobeloides
Achromobacter spanius	SL1100523H	Mesorhabditis, Acrobeloides
Enterobacter hormaechei	S2L2200523C	Mesorhabditis, Acrobeloides
Lysinibacillus sp	S2L1180523A	Unknown
Viridibacillus sp JNUCC6	S3L1150623A	Mesorhabditis, Acrobeloides
Pseudoxanthomonas mexicana	S3L2210623	Mesorhabditis
Pseudochrobactrum sp	SL1100523H - Reinf	Mesorhabditis, Acrobeloides
Stenotrophomonas maltophila	SL2140523B	Unknown
Microbacterium azadinachte	S2L2200523F	Mesorhabditis, Acrobeloides, Rhabdias
Microbacterium sp	S2L2200523C	Mesorhabditis, Acrobeloides
Achromobacter marplatensis	L1b150323B	Unknown
Pseudomonas reactans	L1b150323B	Unknown
Stutziromonas stutzeri	L2b130323F	Mesorhabditis sp + Oscheius sp
Bacillus thuringiensis	L2b130323F	Mesorhabditis sp + Oscheius sp
Lysinibacillus sphaericus	S2L2200523C	Mesorhabditis, Acrobeloides
